# HXMS: a standardized file format for HX-MS data

**DOI:** 10.1101/2025.10.14.682397

**Authors:** Kyle C. Weber, Chenlin Lu, Roberto Vera Alvarez, Bruce D. Pascal, Anum Glasgow

## Abstract

**Motivation:** Hydrogen/deuterium exchange-mass spectrometry (HX-MS) is a rapidly expanding technique used to investigate protein conformational ensembles. The growing popularity and utility of HX-MS has driven the development of diverse instrumentation and software, resulting in inconsistent, non-standardized data analysis and representation. Most HX-MS data formats also employ only mean deuteration representations of the data rather than full isotopic mass spectra, which reduces the information content of the data and limits downstream quantitative analysis.

**Results:** Inspired by reliable protein structure and genomics data formats, we present HXMS, a unified, lightweight, scalable, and human-readable file format for HX-MS data. The HXMS format preserves the isotopic mass envelopes for all peptides, captures the full experimental time-course including fully deuterated control samples, and contains all other key information. It supports multimodal distributions, post-translational modifications (PTMs), and experimental replicates. To promote compatibility with existing HX-MS workflows, we also developed PFLink, a Python package that converts exported data files from commonly used HX-MS software to the HXMS format. PFLink and the HXMS format will enable more quantitative, higher-resolution data processing, improved data sharing and storage among HX-MS practitioners, future machine learning applications, and further developments in HX-MS analysis.

**Availability and implementation:** PFLink is publicly available to install locally on HuggingFace, alongside documentation, or use online at HuggingFace (https://huggingface.co/spaces/glasgow-lab/PFlink). The supplemental information includes sample input files, sample HXMS files, and a generic unfilled PFlink custom CSV file that users may populate with key experimental conditions and results, which can then be read and converted into the HXMS format.
