## Supplemental Data 1 for "HXMS: a standardized file format for HX-MS data": HDXData-RBD-APO.csv

Condition:											A	A	A	A	A	A	A	A	A	A	A	A	A	A	A
Retention Time	Peptide	Charge	Residue From	Residue To	Ref	0% Control	100% Control	stdev	SIM 100% Control	Num-H	15	15	60	60	180	180	600	600	1800	1800	5400	5400	14400	14400	Stdev	Teff Before	Teff After	Weight(Control)	Weight(Sample before outlier removal)
9.61515	A44-W49 = 695.3279m	1	44	49	695.756	695.756			3.24584	5	0.00531006	1.36072	3.05322	-0.0656128		0.0282593		0.0547485	2.80725	0.0994263	0.0721436	-0.0899658	3.64825	0.026001	1.74479	3.66766e-26	12.6192	0	0.573942
5.99776	A44-C57 = 1666.8362m	4	44	57	1667.83	1667.6			9.67431	13	3.41663	3.56287	4.00256	3.73059	3.92041	4.10645		4.35388		4.63586	4.91028	5.13257	5.62793	5.23816	0.158262	0.00274773	9.05014	0	0.662684
6.05313	A44-C57 = 1666.8362m	3	44	57	1667.84	1667.85			9.67433	13	3.19495	2.97229	3.48315	3.49487	3.72083	3.83191		4.06409		4.44519	4.60669	0.164185	5.05249	5.09021	1.51463	0.00288144	9.0499	0	0
6.54798	A44-D60 = 1951.9687m	4	44	60	1952.99	1953.13			11.9024	16	4.47302	4.01794	4.68066	5.22742	5.33411	5.93018		6.30383		6.5365	6.81201	6.40674	6.58972	7.12549	0.307256	2.02226e-14	9.56327	0	0.55874
9.14376	V46-W49 = 537.2587m	1	46	49	537.589	537.589			1.93098	3	0.0621948	0.19873	0.0773315	0.0158691		0.03479	0.675049	0.0510254	0.858948	0.0333862	0.0285645	0.10022	0.288757	0.241272	0.306749	3.00044e-14	12.1502	0	0.653264
8.38172	Y47-W49 = 438.1903m	1	47	49	438.436	438.429			0.873292	2	0.0214844	0.0258179	0.0249939	0.0180359	0.0276794	0.0289612		0.0217285		0.027771	0.0429382	0.00308228	0.100983	0.0722961	0.0178553	1.33361e-11	11.3912	0	0.800107
4.20679	Y47-R53 = 992.5304m	3	47	53	992.986	993.091			4.3617	6	1.47852	1.4408	1.58124	1.48773	1.68854	1.66437		1.69348		2.10052	2.38751	2.17474	2.24963	1.98535	0.126308	3.60145e-12	7.23167	0	0.63601
5.15303	Y47-C57 = 1409.6986m	3	47	57	1410.56	1410.56			7.38216	10	2.97046	2.79919	3.23901	3.26868	3.55322	3.625	1.22119	3.77649	1.27832	4.10449	4.32336	4.37268	4.67603	4.60217	1.05677	2.78179e-12	8.17403	0	0.8595
6.05599	Y47-D60 = 1694.8311m	4	47	60	1695.79	1695.87			9.57903	13	4.09412	3.74316		4.88135	5.15698	7.29041		5.96167		6.06799		6.20435	6.31555	6.86938	0.733876	0.0212282	9.02078	0	0
6.01252	Y47-D60 = 1694.8311m	3	47	60	1695.79	1695.93			9.57912	13	4.00586	3.80054	4.85486	4.90784	4.96423			5.9574		6.11487			6.65906	6.71802	0.156528	0.0211069	9.02036	0	0.652159
9.10191	Y47-L64 = 2157.0789m	4	47	64	2158.35	2158.35			12.3884	17		6.1167	7.75366			9.14429						9.30518	9.52563		0.266718	2.64339e-14	12.1069	0	0.625232
3.58368	A48-C57 = 1246.6353m	3	48	57	1247.34	1247.34			7.07891	9	2.95398	3.36963	3.53625	3.29138	3.87683	3.54993		3.59998		3.94238	3.97852	4.3595	4.50122	4.29321	0.225469	0.00193714	6.66257	0	0.602615
3.67347	A48-C57 = 1246.6353m	4	48	57	1247.27	1247.35			7.07889	9	2.94055	2.84924	3.27966	3.24182	3.4856	3.44971		3.56665			4.02844	4.25354	4.60608	4.28418	0.129685	0.00215659	6.6625	0	0.647387
7.8731	V58-L64 = 765.3909m	1	58	64	765.824	765.844			4.12796	6	2.73767	2.74719	3.33862	3.26727	3.53241	3.53516		3.48395		3.5575	3.56299	3.61322	3.5545	3.56049	0.272806	3.09324e-12	10.8837	0	0.810888
7.60244	D60-L64 = 595.2853m	1	60	64	595.512	595.704			2.52021	4	1.58221	1.56592	1.91309	1.87329	2.73456	3.14648		2.10486	0.693726	2.23169	2.16711	2.20386	2.10919	2.25452	0.662657	3.04178e-11	10.6141	0	0.569641
7.03572	Y61-L64 = 480.2584m	1	61	64	480.525	480.516			1.73889	3	1.03494	0.722107	1.10336	1.3981	1.33444	1.66241		1.64612		1.68527	1.66736	1.39481	1.41156	1.67261	0.18538	2.48975e-14	10.0491	0	0.749695
6.01664	Y65-F70 = 687.2864m	1	65	70	687.661	687.66			3.09891	5	2.90833	2.96057	2.98358	2.93817	2.9621	2.92413		2.88489		2.92181	2.92303	2.98987	2.9743	2.89819	0.0432182	7.29256e-15	9.03416	0	0.869951
5.49955	Y65-T72 = 875.3661m	1	65	72	875.783	875.797			4.76853	7	4.60803	0.573914	4.68054	4.65887	4.86682	4.63068		4.66089		4.60748	4.80157		4.5799	4.67682	1.1725	4.88135e-12	8.51926	0	0.737066
9.62698	Y65-L83 = 2099.0034m	3	65	83	2100.39	2102.63			12.4681	17	3.4751		5.0459	7.01611		6.99878		4.24268		7.67065	5.24341	7.51587		7.19775	1.66022	2.71725e-14	12.6294	0	0.722399
8.61353	F70-L83 = 1576.7960m	3	70	83	1577.81	1577.86			8.86967	12	4.36292	5.26416	6.17725	5.95227		6.15051		5.7157		6.41736	5.93335	6.94556	7.20483	6.88721	0.447804	6.07046e-11	11.6202	0	0.609375
7.48998	S71-L83 = 1429.7275m	3	71	83	1430.64	1430.64			8.17369	11	3.95068	4.82605	5.56824	5.35742	5.91138	5.5531		5.1936		5.81396	5.30774	6.22974	6.29626	6.18787	0.40395	2.75944e-12	10.5016	0	0.829013
6.67469	S71-D85 = 1658.7974m	3	71	85	1659.76	1659.86			9.6052	13	4.86035	6.24109	8.58032	7.15759	7.25623	7.19836		7.32031	8.14429	7.26868	6.56372	7.60767	7.98755	7.68347	0.70901	2.55403e-14	9.68974	0	0.678653
8.45264	S71-L86 = 1771.8815m	3	71	86	1773.08	1773.05			10.1945	14	5.21838	5.82874	6.48169	6.35388		7.25195		7.73682		7.16516	7.14856	7.30969	7.35803	7.24561	0.268481	3.22084e-11	11.4618	0	0.606683
8.83842	S71-C87 = 1874.8907m	3	71	87	1876.14	1876.06			10.8935	15	5.04968	6.14587	7.25977	6.47913		6.79541		8.51636		8.3999	6.80359	8.60559	6.82581	9.06555	1.00205	7.66335e-15	11.846	0	0.564997
5.38725	K74-L83 = 1094.5794m	3	74	83	0	1095.2			5.86743	8	3.31482			3.9967	4.64685	4.43433		4.72156		4.69861			4.2749	4.09705	0.290029	4.75314e-14	8.40736	0	0.74691
7.46993	Y76-L86 = 1205.6292m	2	76	86	1206.32	1206.59			6.34589	9	3.22742	3.16992	3.88696	3.57288	3.83435	4.56177	0.71875	4.08264	0.860474	4.66101	4.47485	4.27734	4.11047	4.17627	1.44311	1.61054e-11	10.4815	0	0.547004
3.24578	G77-N84 = 814.4549m	2	77	84	814.902	814.911			4.92317	6	3.35223	3.51831	3.92438	3.74451	4.15015	3.89142		3.95013		3.20209	2.90564	4.14008	4.16986	3.8587	0.663239	7.06738e-12	6.27466	0	0.616859
6.42548	G77-L86 = 1042.5659m	2	77	86	1043.16	1043.16			6.1085	8	3.40698	3.49426	4.42102	3.88965	4.29065	4.12891		4.39514		4.39978	4.22083	4.41309	4.66699	4.28271	0.195473	1.0637e-14	9.44121	0	0.624388
9.27306	N84-F88 = 610.2421m	1	84	88	610.562	610.557			2.3371	4	1.48853	1.5141	1.57898	1.64984		1.92383	0.690247	2.13892		2.20483	2.20996	2.245	2.11774	2.19659	0.451993	2.58502e-07	12.2789	0	0.651252
8.85766	L86-V91 = 695.3312m	1	86	91	695.753	695.974			3.1712	5	1.72144	2.08478	2.10217	1.95648	3.01031	2.18701		2.30579	0.322205	2.53046	2.53778	2.849	-0.116577	2.51971	1.12251	1.8434e-14	11.8644	0	0.682303
7.28908	C87-Y92 = 745.3105m	1	87	92	745.761	745.883			3.27826	5	1.151	1.29138	1.52258	1.34216	1.72015	1.55542		1.74646		1.96259	1.95129	2.12244	2.13641	1.9245	0.32452	1.52997e-11	10.3014	0	0.795369
6.18026	F88-Y92 = 642.3013m	1	88	92	642.61	642.562			2.61598	4	0.601379	0.606567	0.894653	0.807373	0.914124	0.992371		1.19708		1.34857	1.383	1.48267	1.46045	1.39154	0.0477818	6.34442e-15	9.19702	0	0.812534
5.84433	F88-S95 = 915.3974m	1	88	95	915.923	915.927			4.74371	7	0.505554	0.527588	0.739197	0.666748	0.944336	0.867798	0.755188	1.22205	0.956482	1.46094	1.58685	1.67725	1.87781	1.80237	0.174829	0.00566498	8.87916	0	0.854695
5.87884	F88-S95 = 915.3974m	2	88	95	915.87	915.92			4.74374	7	0.400879	0.463135	0.687561	0.575256	0.878235	0.773254	0.535034	1.10406	0.928833	1.34698	1.43115	1.59717	1.77917	1.66754	0.184876	0.00575321	8.87884	0	0.727837
9.76758	F88-F96 = 1062.4658m	1	88	96	1063.05	1063.63			5.16266	8	-0.119629			0.0375977		0.246582		0.544678		0.823364	0.954956	0.96167	-0.0413818	1.18274	0.481587	0.0126728	12.7426	0	0
9.73453	F88-F96 = 1062.4658m	2	88	96	1063.08	1063.08			5.16274	8	0.429443	0.217041		0.580811		0.766357		1.11365	1.17944	1.34448	1.45679	1.4884		1.68262	0.0952792	0.0125843	12.7419	0	0.677986
3.69243	T89-S95 = 768.3290m	1	89	95	768.689	768.718			3.96735	6	0.164124	0.161011	0.294739	0.236267	0.503235	0.45459		0.748169	0.615112		1.08539	1.20319	1.42212	1.36847	0.100068	3.99193e-14	6.71958	0	0.752867
7.90976	T89-F96 = 915.3974m	1	89	96	915.901	915.923			4.5139	7	0.18103	0.155823	0.300415	0.249695	0.456421	0.433105		0.721802		0.957275	1.08899	1.13611	1.33588	1.31091	0.0274483	2.07714e-11	10.9198	0	0.755178
7.15431	V91-F96 = 700.3068m	1	91	96	700.568	700.566			3.29738	5	0.107849	0.0835571	0.0831299	0.0728149	0.183899	0.0771484		0.0753174		0.253845	0.248962	0.278198	0.632019	0.284241	0.104697	4.63361e-14	10.1677	0	0.799749
6.58382	Y92-F96 = 601.2384m	1	92	96	601.573	601.564			2.22516	4	0.0941772	0.0940552	0.144592	0.0947266	0.108521	0.0994873		0.107727	0.502197	0.197083	0.314758	0.353333	0.559082	0.514526	0.0932758	2.88621e-14	9.59884	0	0.829709
4.66414	A93-F96 = 438.1751m	1	93	96	438.374	438.357			1.48448	3	0.0681152	0.0881042	0.0941162	0.0212402	0.112518	0.0489197	0.823608	0.0839844	0.823608	0.118317	0.21283	0.258667	0.416412	0.37561	0.267215	5.61785e-14	7.68708	0	0.795603
5.71597	S95-R99 = 620.3646m	2	95	99	620.627	620.632			2.77767	4	0.0568237	0.024292	0.0322876	0.0540771	0.0389404	0.0497437		0.0529785		0.0548706	0.0427856	-0.0162354	0.0455322	0.0734863	0.0277577	4.7224e-12	8.73533	0	0.579071
5.71275	S95-D101 = 792.4130m	2	95	101	792.826	792.819			4.08868	6	0.36322	0.358398	0.509521	0.44989	0.475708	0.444336		0.465271		0.448608	0.492188	0.554382	0.688904	0.637512	0.160444	5.29142e-12	8.7321	0	0.831948
5.27233	F96-E102 = 834.4236m	2	96	102	834.889	834.893			4.46574	6	0.287048	0.375061	0.734253	0.329468	0.36322	0.328613	0.368896	0.334595		0.39856	0.464233	1.15015	0.681335	0.622681	0.2387	5.01748e-12	8.29294	0	0.737816
6.91553	F96-V103 = 933.4920m	2	96	103	933.989	934.02			5.17542	7	0.311768	0.315613	0.353577	0.343323	0.427551	0.35907	0.651794	0.434082	0.806274	0.597229	0.910889	1.12885	1.55255	1.37555	0.100506	7.68279e-14	9.93023	0	0.707179
6.03501	F96-K113 = 1970.0698m	4	96	113	0	1970.69			12.5936	16	1.79053		1.0481	1.8623	1.64526	2.16052	0.594604	2.49011	0.657227	2.78296	3.69409	2.63123	3.29956	4.01685	0.87657	8.20722e-12	9.05245	0	0.857821
6.87443	F96-A115 = 2154.1909m	4	96	115	2155.4	2155.39			14.1882	18	3.67822	2.49292	2.76953	4.14673	2.97339	4.61133		5.16943		5.38354	6.13232	4.05127	4.74365	6.6814	1.0249	3.56471e-14	9.88837	0	0.760966
6.81358	F96-D116 = 2269.2179m	4	96	116	2270.55	2270.54			14.8435	19	3.75879	3.30615	3.88452	4.24414	4.38184	4.78833		5.39404		5.87524	6.36841	6.16382	6.82935	7.14648	0.216329	0.0157187	9.80111	0	0.869951
6.79661	F96-D116 = 2269.2179m	3	96	116	2270.52	2270.55			14.8434	19	3.7522	3.48804	4.06763	4.22534	4.58398	4.79883		5.38208		5.8147	6.38208	6.29907	7.08521	7.12378	0.124695	0.015679	9.80152	0	0.864665
7.60153	F96-Y117 = 2432.2812m	4	96	117	2433.72	2433.72			15.4678	20	3.72412	3.552	4.18213	4.18774	4.65234	4.75903		5.31421		5.82617	6.39624	6.3252	7.1958	7.15747	0.845806	3.9369e-11	10.6131	0	0.869951
7.23369	F96-N118 = 2546.3241m	4	96	118	2547.82	2547.8			16.329	21	3.82422	3.65918	4.31323	4.28809	4.80542	4.91724		5.43237	4.54834	5.91821	6.5166	6.46655	7.33716	7.33301	0.444492	2.75222e-12	10.2462	0	0.869998
8.0157	F96-D124 = 3277.6731m	4	96	124	3279.61	3279.61			19.7468	26	4.25708	3.88696	4.69287	4.61719	4.85376	5.39941		5.98633		7.63916		7.08301	7.73071		0.34658	0.00738871	11.0328	0	0.748164
8.03463	F96-D124 = 3277.6731m	5	96	124	3279.56	3279.63			19.7467	26	4.23608	3.95532	4.59009	4.23755	4.80444	5.24219		5.64502		6.28882	6.97876	5.97803	7.80444		0.358854	0.00743494	11.0332	0	0.701292
9.07264	F96-G127 = 3582.8107m	5	96	127	3584.96	3584.96			21.7847	29	5.13599	4.73779	5.70337	5.85864		6.53052		6.81934		7.42529	8.11938	7.86426		8.948	0.261885	0.00678873	12.0898	0	0.823629
9.09425	F96-G127 = 3582.8107m	4	96	127	3584.77	3584.77			21.7846	29	5.42041	4.95288		6.05005	-0.80835	6.58228		7.33472		7.43066	8.61743	8.08228		9.34961	2.87125	0.00683966	12.0903	0	0
5.26192	V97-D116 = 2122.1495m	4	97	116	2123.38	2123.37			14.3676	18	3.77686	3.69141	4.3811	4.32983	4.89746	4.87817	0.19458	5.60425	0.671143	5.95142	6.58057	6.43286	7.37207	7.22827	2.05986	3.43671e-12	8.28264	0	0.840408
6.29212	V97-Y117 = 2285.2128m	4	97	117	2286.54	2286.55			14.9633	19	3.78687		4.40234	4.28271	5.03809	4.81641		5.38428		5.85352	6.38379	6.70801	7.37402	7.21118	0.196577	8.58297e-15	9.30831	0	0.808209
5.94243	V97-N118 = 2399.2557m	4	97	118	2400.64	2400.65			15.8333	20	3.89844	3.74414		4.37988	4.91089	4.89282		5.49438		5.92554	6.55493	6.56958	7.49438	7.50952	0.0998696	1.06756e-11	8.96026	0	0.86125
8.31895	V97-G127 = 3435.7423m	5	97	127	3437.73	3437.82			21.26	28	5.04834	4.72314	5.67358	5.78833		6.4834		6.84717		7.28613	8.12695	7.7832	8.61108	9.21167	0.265161	0.0213774	11.2795	0	0.79006
8.27448	V97-G127 = 3435.7423m	4	97	127	3437.78	3437.73			21.2602	28	5.09253	4.76001	5.84497	5.81494		6.47681		6.92847	20.1667	7.55396	8.39819	8.02075	8.78149	8.93213	4.19285	0.0212688	11.2789	0	0
3.78468	E102-P108 = 811.4552m	2	102	108	811.864	811.869			3.93752	5	0.86969	0.842834	0.868408	0.880249	0.864136	0.8797		0.883606		0.939209	1.03516	1.08722	1.33899	1.26849	0.0253791	1.64971e-11	6.81129	0	0.705076
2.83309	E102-K113 = 1282.6993m	3	102	113	1283.41	1283.41			8.12969	10	3.30981	3.32446	3.70886	3.65991	3.93921	3.8606		4.12781		4.37866	4.49036	4.68274	5.00024	4.67395	0.11113	1.09525e-14	5.86394	0	0.869951
4.13778	E102-A115 = 1466.8205m	3	102	115	1467.67	1467.67			9.72234	12	3.33594	3.36133	3.93677	3.85327	4.43628	4.38892		4.84119			5.36072	5.46008	5.94202	5.63306	0.120911	6.37742e-12	7.16344	0	0.705719
4.16825	E102-D116 = 1581.8475m	3	102	116	1582.74	1582.76			10.4201	13	3.39929	3.44653	4.14819	3.9071	4.54663	4.49048		4.86816		5.28271	5.39282	5.59949	5.99158	5.69897	0.142732	1.3377e-14	7.19321	0	0.746275
5.75336	E102-Y117 = 1744.9108m	3	102	117	1745.95	1745.93			10.9878	14	3.4032	3.36523	3.93091	3.8595	4.39832	4.3866		4.84766	4.30493	5.19141	5.31641	5.40308	5.81836	5.70898	0.25956	1.28788e-11	8.77223	0	0.813107
5.11904	E102-N118 = 1858.9537m	3	102	118	1860.02	1860.03			11.8947	15	3.45923	3.43616	4.05615	3.97156	4.52795	4.49158	0.921021	4.89185	1.177	5.29041	5.45447	5.57239	5.98547	5.87622	1.56189	2.62941e-12	8.14011	0	0.856704
7.16442	E102-D124 = 2590.3027m	4	102	124	2591.83	2591.84			15.2022	20	2.01514	2.70557	-0.532959	2.57251	2.24634	2.01782		3.29077		0.175293	2.65723	2.91577	2.88062	3.22412	1.35871	2.97906e-11	10.1781	0	0.827022
8.27999	E102-G127 = 2895.4403m	4	102	127	2897.03	2897.26			17.3091	23	4.15454	3.88354	4.896	4.82593	5.63721	5.52124		5.72021	4.68628	7.37207	6.61914	6.53564	6.64502	6.67334	0.702095	9.67147e-15	11.2881	0	0.671082
3.87223	V103-D116 = 1452.8049m	3	103	116	1453.6	1453.64			9.41592	12	2.82031	2.78333	3.3844	3.28247	3.90356	3.8446		4.43542		4.73999	5.05908	4.97363	5.35706	5.21973	0.0851288	4.46249e-12	6.89855	0	0.808875
5.50652	V103-Y117 = 1615.8682m	3	103	117	1616.81	1616.8			9.98143	13	2.75	2.69067	3.30334	3.22485	3.77832	3.76099	1.875	4.27441		4.56567	4.78503	4.78821	5.24158	5.12476	0.705137	4.03787e-12	8.52629	0	0.801777
4.9336	V103-N118 = 1729.9111m	3	103	118	1730.91	1730.9			10.8787	14	2.82947	2.77112	3.40686	3.33008	3.90869	3.87085		4.39209		4.7135	4.90771	4.99036	5.45557	5.34387	0.0676904	1.4615e-14	7.9555	0	0.861266
8.23025	V103-G127 = 2766.3977m	4	103	127	2768.01	2768			16.2976	22	4.08423	3.83765	4.67871	4.57788	5.23608	5.09009		5.26685		5.7688	6.18115	6.20459	6.99268	6.47607	0.816401	3.82763e-11	11.2394	0	0.680185
3.55163	Q105-P108 = 427.2431m	1	105	108	427.402	427.443			1.49432	2	-0.0227051	-0.041687	-0.0376282	-0.0223694	-0.0342712	-0.026947		-0.0256348		-0.0817566	-0.0946045	-0.0228271	-0.0110779	-0.00476074	0.057356	4.46249e-14	6.57931	0	0.7724
2.47117	Q105-K113 = 898.4872m	2	105	113	898.94	898.94			5.68766	7	2.37683	2.4198	2.77698	2.71564		2.93457	-0.0822144	3.17834		3.35449	3.33905	3.47113		3.34143	1.16784	5.16195e-12	5.50295	0	0.798877
6.64783	D116-D124 = 1141.4928m	2	116	124	1142.05	1142.1			4.46538	7	0.616455	0.635986	0.668213	0.635132	0.651489	0.619019		0.629028		0.653931	0.667969	0.74353	0.843872	0.732178	0.0399931	8.41382e-14	9.66267	0	0.598217
6.31013	Y117-D124 = 1026.4658m	2	117	124	1027	1027.05			3.69927	6	0.555176	0.591187	0.603149	0.528564	0.592163	0.543823	1.2533	0.531616	1.32764	0.564209	0.56311	0.654053	0.756348	0.61145	0.290192	1.91845e-14	9.32648	0	0.803662
9.40425	Y117-F125 = 1173.5342m	2	117	125	1174.2	1174.2			4.23631	7	1.04602	1.00049	1.24695	1.20874		1.22205		1.23608		1.23865	1.2948	1.32947		1.29614	0.0271664	2.01202e-14	12.409	0	0.801442
8.59035	Y117-G127 = 1331.6034m	2	117	127	1332.37	1332.44			5.89701	9	1.44678	1.36633	1.69141	1.7085		1.74438	5.53223	1.69763		1.74548	1.8269	1.76257	1.99316	1.92578	1.30981	1.85302e-14	11.5973	0	0.778587
5.90223	N118-P122 = 633.3486m	2	118	122	633.659	633.606			1.86781	3	0.05896	0.0269165	-0.0198364	0.0611572	0.0512085	0.0787964		0.0899658		0.0680542	0.0733032	0.0859375	0.0977173	0.107666	0.093301	1.49002e-11	8.9202	0	0.731907
5.34102	N118-D124 = 863.4025m	2	118	124	863.889	863.889			3.10468	5	0.513794	0.56311	0.469116	0.539795	0.39032	0.538391	0.249878	0.540588	0.244507	0.554565	0.587952	0.637695	0.621094	0.621765	0.133405	3.61239e-14	8.36134	0	0.77711
8.7406	N118-F125 = 1010.4709m	2	118	125	1010.98	1011.07			3.57047	6	0.951538	0.902466	1.16968	1.15143		1.21136		1.16852		1.17078	1.20197	1.21271	1.2771	1.22198	0.0283182	2.35482e-14	11.7467	0	0.734006
7.92536	N118-G127 = 1168.5401m	2	118	127	1169.18	1169.21			5.2515	8	1.49255	1.48718	1.83459	1.74683	1.80481	1.78796		1.76221		1.75269	1.84473	1.94714	2.0946	1.96155	0.293842	3.29529e-11	10.935	0	0.598054
5.18287	Y119-D124 = 749.3596m	2	119	124	749.781	749.793			2.29436	4	0.500549	0.460449	0.519348	0.491333	0.559509	0.490173	-0.433594	0.512939	-0.433594	0.52124	0.534058	0.590149	0.644043	0.562561	0.409888	3.34742e-12	8.20389	0	0.779745
8.68728	Y119-F125 = 896.4280m	2	119	125	896.933	896.874			2.76139	5	1.0639	0.977234	1.23633	1.25323		1.27338	1.58942	1.27686		1.28949	1.31226	1.27948	1.36481	1.30804	0.106904	3.19249e-15	11.6947	0	0.735114
7.8066	Y119-G127 = 1054.4971m	2	119	127	1055.08	1055.11			4.44734	7	1.4375	1.38574	1.69556	1.70984	1.66785	1.74475		1.69275		1.70508	1.80688	1.76331	1.89539	1.87402	0.0303451	3.72894e-11	10.8169	0	0.582486
10.4364	C128-W132 = 590.2887m	1	128	132	590.628	590.604			2.62128	4	0.085144	0.0549927	-0.315308	0.123657		0.105896		-0.0388794	-0.315308	-0.0303955	-0.0654297	-0.0697632		-0.0737915	0.205201	6.11134e-14	13.4377	0	0.73486
10.0009	C128-L137 = 1132.5335m	2	128	137	1133.2	1133.2			6.11536	9	2.17017			2.87476		3.25928		3.33069		3.48535	3.46143	3.6095		3.44897	0.0959555	1.66255e-14	13.0034	0	0.774058
7.8017	C128-K140 = 1462.6875m	2	128	140	1463.58	1463.54			8.46132	12	3.125	3.25989	4.18457	4.00696	4.75171	4.47852		4.42578		4.63147	4.52576	5.01624	4.99902	4.45239	0.237585	1.9825e-11	10.8124	0	0.798382
9.06087	C128-Y145 = 1952.9051m	2	128	145	1954.24	1954.24			11.9535	17	7.20312	7.3689	7.85852	7.81299	10.1659	8.32532		8.97058		8.66455	8.79395	8.6803		8.82288	0.632059	3.0438e-14	12.066	0	0.736761
10.7363	C128-L148 = 2343.0954m	3	128	148	2344.5	2344.5			13.9853	20	8.73438			9.86304	11.4785	10.3647		11.1672	14.8193	11.3376	11.4834	11.009	2.54956	11.4316	3.78587	0.00965894	13.7241	0	0.565223
10.7262	C128-L148 = 2343.0954m	2	128	148	2344.53	2344.53			13.9855	20	8.7146	8.80273		9.61523		10.3699	2.16797	11.1001	1.72168	11.1758	11.3896	10.9431		11.1965	4.33189	0.00963508	13.7234	0	0.555341
9.35865	V129-W132 = 487.2795m	1	129	132	487.494	487.494			2.26177	3	0.00741577	-0.214661	-0.21463	0.0385437		0.0333252		0.0391235		0.0550537	0.0612183	0.0638428	-0.214661	0.0881958	0.163458	1.86213e-14	12.3626	0	0.610282
6.99374	V129-K140 = 1359.6783m	2	129	140	1360.32	1360.4			8.16281	11	4.41589	-0.462158	4.51965	4.94263	5.55127	5.67151		5.24963		5.5177	6.61572	5.56689	5.90613	4.25745	1.46631	1.41839e-11	10.0074	0	0.51064
8.55228	I130-L137 = 930.4559m	2	130	137	930.943	930.984			4.62211	7	2.25146	2.31769	3.0683	2.9566		3.32166		3.52338		3.62347	3.60742	3.72034		3.53729	0.0766889	7.67781e-15	11.5603	0	0.643748
6.52478	I130-K140 = 1260.6099m	2	130	140	1261.27	1261.33			7.01062	10	3.29749	3.32349	4.34351	4.03894	5.16968	4.54663		4.64612	5.92297	4.77136	4.67432	5.47791	5.22119	4.42249	0.747077	2.39039e-14	9.54016	0	0.664288
8.03068	N136-L148 = 1455.6994m	2	136	148	1456.46	1456.5			8.56715	12	6.27417	6.21118	9.48267	6.49268	-0.68811		2.24695	6.88721		7.0863	7.55249	7.56958	7.55188	7.06348	3.20843	2.53184e-14	11.0397	0	0.49342
7.66272	L137-L148 = 1341.6565m	2	137	148	1342.25	1342.27			7.58333	11	7.8623	5.4187	5.36548	5.396	5.85876	5.45129		5.24646				6.22754	6.70935	5.53284	1.09234	2.04972e-11	10.6741	0	0.690657
7.34463	D138-L148 = 1228.5724m	2	138	148	1229.26	1229.27			7.04826	10	5.47949	5.51038	5.63416	5.56909	5.76306	5.75806		6.12732	5.6344	6.29504	6.37488	6.45337	6.43335	6.3479	0.212689	7.28518e-14	10.357	0	0.870025
9.5166	D138-L151 = 1660.8209m	3	138	151	1661.75	1661.75			9.34725	13	5.52649	5.28735		5.59424		5.84326		6.13257		6.42883		6.44019		6.65222	0.116414	1.37425e-14	12.5206	0	0.652842
7.08059	S139-L148 = 1113.5455m	2	139	148	1114.2	1114.11			6.29224	9	4.74377	4.71887	4.95361	4.95337	5.07971	5.05457		5.19019		5.65491	5.56079	5.70386	5.64587	5.40955	0.103561	3.09983e-11	10.0937	0	0.731928
7.07658	K140-L148 = 1026.5134m	2	140	148	1027.1	1027.11			5.94503	8	3.97656	3.97229	4.02576	4.06421	4.19983	4.25244		4.50354		4.85059	4.87622	4.91455	4.88672	4.7998	0.0573364	3.25397e-11	10.0896	0	0.780906
7.93927	V141-L148 = 898.4185m	2	141	148	898.938	898.943			4.58472	7	3.66272	3.35126	3.43719	3.72992	3.59082	3.81274		4.11133		4.26434	4.31415	4.18445	4.17432	4.30811	0.141396	0.00720946	10.953	0	0.655772
7.95243	V141-L148 = 898.4185m	1	141	148	898.944	898.949			4.58467	7	2.81055	2.69366	2.5459	2.84064	2.5752	2.85883	3.23871	3.18433	3.26587	3.28809	3.22906	3.09094	3.09845	3.25293	0.154696	0.00723875	10.9535	0	0.636349
7.6294	Y145-L148 = 571.2642m	1	145	148	571.584	571.587			1.6658	3	0.730957	0.777893	0.859558	0.851013	1.00592	0.981201		1.30298		1.57812	1.59705	1.64441	1.6355	1.60565	0.0207722	7.01635e-12	10.6412	0	0.648738
8.40344	N146-L151 = 840.4494m	2	146	151	840.9	840.906			3.45768	5	0.112488	0.164124	0.213623	0.225708	-0.456543	0.346497	-0.456543	0.65979	-0.456543	0.917419	1.02069	0.990356	1.09845	1.08588	0.48803	2.31859e-14	11.4116	0	0.640319
4.15199	Y147-R150 = 613.3224m	2	147	150	613.621	613.764			2.31288	3	-0.0831909	0.0241089	0.0446777	-0.0731812	0.0114136	-0.0614624		-0.0529785	-0.442017	-0.0775146	-0.0501099	0.244263	0.301697	-0.00512695	0.205221	2.57941e-12	7.17692	0	0.751707
8.01019	Y147-L151 = 726.4065m	2	147	151	726.788	726.804			3.01092	4	0.0776978	0.0447388	0.0904541	0.0392456	0.095459	0.101624		0.0984497		0.0686646	0.158142	0.150391	0.265198	0.242554	0.204739	3.08544e-11	11.0195	0	0.745606
5.01848	Y149-L151 = 450.2591m	1	149	151	450.49	450.406			0.991472	2	0.0819092	0.0953369	0.0144653	0.087677	0.101135	0.0960388		0.0501099		0.107361	0.133026	0.141968	0.20459	0.193085	0.0305533	8.23715e-15	8.04053	0	0.730869
8.43394	Y149-F152 = 597.3275m	1	149	152	597.644	597.66			1.73072	3	0.0235596	0.0184937	0.026001	0.0204468		0.0299683		0.0360718		0.0574341	0.116638	0.1203	0.346375	0.288391	0.0186122	6.78891e-15	11.4426	0	0.762851
5.94816	Y149-L157 = 1195.6826m	3	149	157	1196.29	1196.38			5.80616	8	1.81421	1.42273	1.79431	2.05115	2.0376	2.39734		2.52356		2.83521	3.26709	2.9613	3.15649	3.50049	0.20889	1.03529e-11	8.96604	0	0.810286
5.51326	L151-R162 = 1533.8780m	4	151	162	1534.74	1534.79			7.86119	10	2.14929	1.5426		2.28186	1.97302	2.64465		2.87048		3.26611	4.07202		3.89844	4.42664	0.344786	4.48038e-12	8.53305	0	0.837039
4.46946	F152-R162 = 1420.7939m	4	152	162	1421.64	1421.65			6.71773	9	2.08044	1.62122	1.80872	2.0647	1.81189	2.21362	0.89563	2.3158		2.78918	3.55603	3.27954	3.6499	3.87024	0.485451	4.43911e-13	7.49334	0	0.848749
4.63899	F152-D163 = 1535.8209m	4	152	163	1536.74	1536.72			7.37705	10	2.24744	1.70715	1.91614	2.21155	1.88086	2.35095		2.53076	2.76868	3.03674	3.90527	3.54749	4.04089	4.38818	0.245737	2.12869e-14	7.66222	0	0.853655
5.91962	F152-S165 = 1735.9370m	4	152	165	1736.88	1736.95			8.87173	12	2.68445			3.07776		3.672		4.02466		4.51489	5.30652		5.27429	5.95911	0.302494	2.93096e-14	9.23095	0	0.634174
6.4855	F152-S165 = 1735.9370m	4	152	165	1736.89	1736.95			8.87143	12	3.87378	2.31592	2.67798		2.92285	3.71021		4.02466			5.68115			5.9209	0.6529	0.00135555	9.23191	0	0.53361
5.78777	F152-T166 = 1836.9846m	4	152	166	1838.06	1838.05			9.76727	13	3.9281	3.0354	3.42639	3.97229	3.65454	4.41577		4.74487		5.2373	6.22412	5.52075	5.99902	6.67419	0.441645	5.99941e-15	8.80629	0	0.853378
5.93657	F152-E167 = 1966.0272m	4	152	167	1967.18	1967.2			10.5464	14	4.42285	3.37683	3.95068	4.59021	4.20361	5.08228	3.49622	5.4408	2.06653	5.90173	6.99316	6.00623	6.46863	7.34583	1.24588	7.87038e-12	8.95455	0	0.868729
7.60118	F152-I168 = 2079.1113m	4	152	168	2080.3	2080.34			11.17	15	5.09839	3.78345	4.34961	5.39844	4.50122	5.84985		6.16968	0.826172	6.28882	8.14453	5.57104	6.51099		2.06287	2.46597e-11	10.6128	0	0.562785
3.47982	R153-R162 = 1273.7255m	4	153	162	1274.42	1274.45			5.9596	8	1.40698	1.19543	1.36243	1.41541	1.35522	1.52429		1.64185		2.1333	2.8125	2.81091	3.19373	3.16467	0.0746772	1.41185e-12	6.50806	0	0.775061
5.20875	R153-E167 = 1818.9588m	4	153	167	1819.94	1820.02			9.80232	13	3.56665	1.12183	1.96741	3.80518	3.35303	4.31799	2.42773	4.69385	2.33325	5.13147	5.71082	4.86047		-0.570923	2.1013	5.84832e-15	8.22967	0	0.654972
6.35111	N156-E167 = 1447.7307m	3	156	167	1448.51	1448.49			7.61616	10	2.95032	3.12097	3.60962	3.32117	3.77319	3.70691		3.92249		4.24329	4.63306		5.25293	5.00293	0.141395	6.61944e-15	9.36732	0	0.613367
4.0558	K158-E167 = 1220.6037m	3	158	167	1221.25	1221.29			6.58778	8	2.68274	2.93848	3.3186	3.00403	3.60962	3.15112		3.08459			3.53308	4.0531	4.34167	3.94824	0.28657	7.20848e-15	7.08176	0	0.78585
7.48953	D163-Y169 = 839.3913m	1	163	169	839.874	839.891			4.40501	6	1.97028	2.1087	2.92987	2.67877	3.48926	3.2395		3.40271		3.50287	3.46381	3.65765	3.70697	3.46057	0.429256	0.0119068	10.4912	0	0
7.49507	D163-Y169 = 839.3913m	2	163	169	839.816	839.854			4.40499	6	1.93634	2.02234	2.92017	2.67224	3.41583	3.32507		3.38885		3.3587	3.5647	3.63507	3.67865	3.4931	0.114354	0.011918	10.4917	0	0.785913
9.69039	I164-F182 = 1971.8884m	2	164	182	1972.96	1972.96			11.9218	17	9.92163	-0.604736				11.5071		11.2882	9.49805	11.2563		11.2975			4.40316	9.4862e-14	12.694	0	0.592071
4.22933	T166-Q170 = 652.3068m	1	166	170	652.604	652.618			2.62333	4	1.42822	1.46271	1.99512	1.91479	2.28253	2.28394		2.26758	2.3136	2.30884	2.31671	2.36877	2.33905	2.2597	0.0396203	6.69259e-12	7.25406	0	0.81619
5.47123	T166-P175 = 1065.4979m	2	166	175	1066.03	1066.03			5.70648	8	3.97131			4.64648		5.58191		5.31689	0.623047	5.46082	4.94849		5.18909	5.0946	2.13234	4.68875e-12	8.49127	0	0.554194
9.14468	T166-F182 = 1771.7723m	2	166	182	1772.89	1772.89			10.4	15	8.63184	8.48718	9.21765	9.21216		9.51819		9.7616	0.0413818	9.27917	9.68811	9.56116		9.00244	3.60621	2.35409e-14	12.1504	0	0.84043
7.91023	E167-N183 = 1784.7676m	2	167	183	1785.86	1785.89			10.8948	15	9.46973	9.46692	9.89392	9.57922	10.1007	10.2296		10.5428		10.3196	10.2894	10.1202	10.1172	10.062	0.179733	3.78643e-11	10.9199	0	0.841595
8.61671	I168-F182 = 1541.6820m	2	168	182	1542.65	1542.65			9.21449	13	8.1676	8.13074	8.40466	8.4895		8.49316		8.60425	5.26672	8.48193	8.48267	8.47205	8.4552	8.4823	1.14285	9.59844e-15	11.6235	0	0.861258
7.57368	I168-N183 = 1655.7250m	2	168	183	1656.77	1656.75			10.2035	14	9.05322	8.99011	9.24548	9.41064	9.21301	9.24524		9.47205		9.35217	9.30518	9.32812	9.35168	9.35034	0.110507	4.69039e-12	10.5857	0	0.858975
9.77874	I168-Y185 = 1921.7975m	2	168	185	1922.96	1922.96			11.0981	16	9.71948							11.2125		10.7645	10.7754	11.9907		11.1837	0.571104	1.42389e-14	12.7813	0	0.693093
12.3172	I168-F186 = 2068.8659m	2	168	186	2070.2	2070.2			11.4042	17	10.1101		8.98682	11.1553	7.43286			11.7307	13.6436	11.6296	11.7422	-0.145752	11.114	11.6755	4.78716	9.3786e-15	15.309	0	0.55978
12.9788	I168-V206 = 4320.9673m	3	168	206	4322.14	4322.12			24.2076	34	18.9419			18.8755	16.6377	22.1655		21.7837		20.604	22.084		21.6382	23.8828	2.21427	0.00933817	15.9587	0	0.694172
12.9671	I168-V206 = 4320.9673m	4	168	206	4322.45	4323.02			24.2078	34	18.2354	13.6479		18.0864	15.5571	20.5884		21.3154		21.4766	22.2969	20.2925	21.7451	24.9072	2.34682	0.00930966	15.9579	0	0.666662
13.8496	I168-L209 = 4632.1882m	4	168	209	4634.94	4635.38			26.4968	37	17.083	7.53027		23.8853		21.5791		19.8877		21.1909	21.4648	17.7837	20.2061	22.0415	3.77796	2.10333e-14	16.835	0	0.63451
7.65059	Q170-F182 = 1265.5347m	2	170	182	1266.26	1266.36			7.36395	11	6.60632	6.60181	6.72644	4.12048	6.56958	6.71289		6.69592		6.54749	6.6543	6.30444	6.73364	6.52637	0.876709	7.6124e-12	10.6623	0	0.785854
7.27589	C176-F182 = 724.2850m	1	176	182	724.674	724.662			3.79359	6	3.16992	3.25732	3.35376	3.23767	3.35309	3.28052		3.16071		3.24969	3.25323	3.34534	3.39124	3.15118	0.424006	9.75238e-15	10.2891	0	0.856396
5.98356	V179-F182 = 450.2114m	1	179	182	450.375	450.368			1.59306	3	1.36276	1.41022	1.38339	1.34546	1.42203	1.35052	1.2338	1.30829	1.27844	1.34161	1.33466	1.39352	1.41965	1.29019	0.0674858	4.27666e-14	9.00131	0	0.625646
4.89082	V179-N183 = 564.2544m	1	179	183	564.432	564.433			2.48737	4	2.18872			2.21582	2.13428	2.24048	0.826294	2.2298		2.23187	2.23651	2.29053	2.14868	2.14874	0.531034	3.04794e-14	7.91351	0	0.572937
8.3259	N183-F186 = 545.1944m	1	183	186	545.443	545.454			1.63186	3	0.856873	0.846008	1.13922	1.09644	1.40576	1.43848		1.48224		1.48865	1.47748	1.52521	1.56	1.50714	0.0257122	5.85931e-14	11.3345	0	0.659764
8.63429	N183-P187 = 642.2472m	1	183	187	642.606	642.605			1.64201	3	0.844666	0.837219	1.13519	1.11157	1.30206	1.435		1.4726		1.50763	1.49213	1.52319	1.53088	1.47864	0.248322	1.05961e-09	11.6411	0	0.814376
9.35272	N183-S190 = 970.4219m	2	183	190	970.901	970.901			4.00215	6	1.61206	1.72522	1.99628	1.95825		2.29755		2.34021		2.58484	2.88025	3.0368		2.88715	0.121822	3.19055e-11	12.3573	0	0.708432
11.0661	N183-Y191 = 1133.4852m	2	183	191	1134.17	1134.17			4.74292	7	1.60144			1.88464		2.36292		2.58008		3.20032	3.60181	3.82434		3.8092	0.144574	4.22793e-15	14.0639	0	0.564968
11.4625	N183-R205 = 2698.2275m	3	183	205	2699.97	2699.97			13.8538	19	8.40771			9.07886		10.2488		10.7761	0.787598	10.9819	11.5862	10.9766	11.4177	11.7761	4.07525	1.27349e-06	14.4587	0	0.600519
11.9368	N183-V206 = 2797.2959m	3	183	206	2799.08	2799.08			14.6561	20	8.3418			9.23901	12.2886	10.1597		10.6921		11.092	11.6467	3.91504	3.67627	11.8203	4.17634	2.15173e-14	14.9314	0	0.785355
12.3936	N183-V208 = 2995.4327m	3	183	208	2997.34	2997.34			16.3242	22	8.36328		11.4216	9.23047		10.167		10.6936		11.0979	11.7476		11.5596	11.8567	0.79193	6.14418e-15	15.3861	0	0.820163
13.0462	N183-L209 = 3108.5168m	3	183	209	3110.51	3111.67			17.0745	23	7.1543	6.66284		8.03271		8.92383	6.11963	9.47461		9.80518	10.4666	9.62573	10.3069	10.605	1.27158	9.90835e-14	16.0359	0	0.803183
12.4935	N183-S210 = 3195.5488m	3	183	210	3197.59	3197.59			17.8969	24	8.40918	7.27783		9.30859		10.2236	-0.779541	10.7502	10.3948	11.196			2.11768	12.0071	5.62785	5.17771e-15	15.4858	0	0.726964
13.9857	N183-F211 = 3342.6172m	3	183	211	3344.6	3344.6			18.4748	25	8.39893	6.92212		9.38013		10.2292		10.6267		11.3584	12.4302		12.312	12.5522	0.754752	4.58066e-14	16.9709	0	0.578886
14.1804	N183-L229 = 5202.6100m	5	183	229	5205.86	5205.86			30.0386	41	17.8145	13.3955		12.0776		18.5645		8.88135		13.042	19.9102			13.481	4.89771	1.78371e-06	17.1647	0	0.664964
11.7736	C184-V206 = 2683.2529m	3	184	206	2684.97	2684.97			13.9177	19	8.15991	7.57788	8.77295	8.86157	4.68726	9.44385	8.20703	9.86377		10.3374	10.8555	10.541	10.7957	11.0913	1.85634	1.80513e-14	14.7675	0	0.824489
12.2849	C184-V208 = 2881.3898m	3	184	208	2883.24	2883.4			15.5812	21	8.02905	7.10449		8.70825		9.27271		9.70166		10.0942	10.7031	10.3235	10.5493	10.8958	0.357231	1.22666e-13	15.2771	0	0.768473
12.9921	C184-L209 = 2994.4738m	3	184	209	2996.4	2997.17			16.3281	22	7.41675	0.915527	6.54102	8.05566		8.68555	5.43018	8.98511		9.42407	10.0632		9.92627	10.2925	2.29466	2.65672e-14	15.9808	0	0.793998
12.406	C184-S210 = 3081.5059m	3	184	210	3083.46	3085.75			17.1525	23	5.98242			6.67041		7.28564		7.64282		8.11621	8.729		8.33594	8.96948	0.289795	1.32627e-09	15.3986	0	0.754672
6.61581	Y185-P187 = 425.1951m	1	185	187	425.368	425.316			0.297449	1	0.0925293	-0.0160828	0.0657654	0.122314	0.0651245	0.0715942		0.131287		0.122925	0.127655	0.0286255	-0.0587769	0.130646	0.0752704	4.65224e-15	9.63145	0	0.624177
7.88435	F186-Y191 = 753.3697m	1	186	191	753.709	753.801			3.2299	4	0.720337	0.604736	0.86792	0.755615	0.900818	0.853394	2.03302	1.0896	1.82208	1.52203	1.99719	1.53711	1.54846	2.29028	0.324255	2.50617e-11	10.8945	0	0.629449
9.89153	F186-R205 = 2318.1120m	3	186	205	2319.53	2319.53			12.4667	16	7.35376	9.77319		7.92773		8.43262		8.95776		9.31689	9.95679	9.71069		10.0652	0.907075	0.0256563	12.8165	0	0.787315
9.81384	F186-R205 = 2318.1120m	2	186	205	2319.47	2319.72			12.4667	16	7.10742					8.10278	6.97217				9.94897		10.9248		0.729236	0.0254592	12.8168	0	0.634562
10.4811	F186-V206 = 2417.1804m	3	186	206	2418.68	2418.63			13.2537	17	7.3479	6.75659		7.81323		8.51733	12.6895	9.00781		9.25317	10.0444	9.45483	7.92725	10.0225	1.50151	6.24909e-07	13.4812	0	0.686545
11.2708	F186-V208 = 2615.3173m	3	186	208	2616.9	2616.9			14.8857	19	7.39185		11.2954	8.0813					-0.13623	9.34302	0.327148	9.75317	1.49976	10.2119	6.4386	1.01616e-06	14.2669	0	0.588257
12.1014	F186-L209 = 2728.4013m	3	186	209	2730.08	2730.05			15.6209	20	7.44751	6.88892		8.052		8.66504		9.09009	9.22095	9.44897	10.1104	9.48486	9.80273	10.1958	0.310105	8.91957e-15	15.0946	0	0.711042
10.2346	P187-V208 = 2468.2488m	2	187	208	2469.7	2469.57			14.8111	19	7.73901			8.37476			10.1335	9.0791			9.49268			9.72778	0.437876	0.0160696	13.189	0	0.62922
10.1817	P187-V208 = 2468.2488m	3	187	208	2469.74	2469.74			14.8113	19	7.49097			8.26807		8.69946		9.01318		9.2605	9.49951			9.52124	0.190425	0.0159387	13.1883	0	0.758861
11.2853	P187-L209 = 2581.3329m	3	187	209	2582.88	2582.88			15.4975	20	7.51611	15.0659		8.16895	9.4856	8.7644		8.98535		9.2373	9.51123	9.20996	9.60205	9.58496	2.50425	8.73466e-07	14.2814	0	0.657013
10.4884	P187-S210 = 2668.3649m	3	187	210	2669.91	2669.94			16.3796	21	7.64917		17.5979	8.21851		8.83179	9.33057	9.17798		9.38062	10.0994	8.95386		9.61963	3.61074	7.00354e-07	13.4885	0	0.6862
8.04505	L188-R205 = 2073.9908m	2	188	205	2075.15	2075.14			11.2503	15	7.35474	-0.473389	7.96973	8.15088	1.68164	8.57227	7.89697	8.9895	12.4065	9.1936	9.42358		9.29028	9.42188	3.10705	3.98191e-11	11.0544	0	0.765516
11.1683	L188-L209 = 2484.2801m	3	188	209	2485.78	2485.78			14.2471	19	7.22119			8.0564		8.59619	4.04077	8.91797		9.00195	9.2019			9.34473	2.07419	8.82974e-07	14.165	0	0.573707
7.68508	Q189-R205 = 1960.9068m	3	189	205	1962.04	1962.06			10.346	14	6.41785	6.38086	7.06348	7.08557	7.5835	7.63965		7.93335		8.08557	8.31812	8.19067	8.28162	8.41162	0.913093	0.0143051	10.6701	0	0.716381
7.66838	Q189-R205 = 1960.9068m	2	189	205	1962.02	1962.06			10.3459	14	6.45081	6.31946	7.11157	7.08728	7.55872	7.63245		7.91736		8.07922	8.36194	8.26404	8.42627	8.25	0.319192	0.0142638	10.6705	0	0.836465
7.76281	Y191-R205 = 1745.8162m	2	191	205	1746.86	1746.92			8.74573	12	5.51318	5.60547	6.25427	6.099	6.68127	6.76892		6.89221		6.54834	6.47937	6.77637	6.81763	6.28149	0.215649	3.34809e-11	10.7734	0	0.823117
8.84404	Y191-V206 = 1844.8846m	2	191	206	1845.98	1846			9.51089	13	5.95227	5.703	6.38818	6.41785	5.81885	7.09204		7.18701		7.10352	7.13745	6.82715	6.9198	7.02515	0.912765	1.03015e-14	11.8499	0	0.833845
9.94454	Y191-V208 = 2043.0214m	2	191	208	2044.24	2043.32			11.1431	15	6.86389	3.08435	-0.26709	7.47058	4.19617	7.96936	7.21228	8.06824		7.98792	8.11536	7.70935	0.0428467	7.90588	3.55834	2.26563e-14	12.9459	0	0.782882
11.1606	Y191-L209 = 2156.1055m	2	191	209	2157.44	2157.44			11.8704	16	5.82959			6.41406		6.98779	-0.0852051	7.08789	2.60938	6.91382	7.00903		5.79102	6.84253	3.13591	9.29256e-07	14.1572	0	0.678315
5.1102	G192-P195 = 447.2118m	1	192	195	447.401	447.415			1.10513	2	0.635101	0.680084	0.942413	0.636139	0.722687	0.6492	1.35928	0.632202		0.636017	0.635925	0.706268	0.697357	0.614746	0.248995	3.3756e-12	8.13146	0	0.761414
6.69074	G192-R205 = 1582.7528m	2	192	205	1583.72	1583.7			8.25073	11	4.96106	4.96814	5.60327	5.57336	6.07751	6.02307		6.23767	6.74316	6.02844	6.01941	6.17004	6.21118	5.84338	0.246384	1.7921e-14	9.70587	0	0.870005
7.58176	G192-V206 = 1681.8213m	2	192	206	1682.74	1682.81			9.02427	12	0.0377197	4.16553	2.00195	1.99902	5.61316		3.64832		2.92773					4.05859	1.91269	5.7978e-12	10.5927	0	0.693945
8.91108	G192-V208 = 1879.9581m	2	192	208	1881.08	1881.08			10.6201	14	5.19507	4.9303	5.61108	5.77539		6.23206	-0.6427	6.38391	-0.700562	6.26111	6.31885	6.09094	6.09949	6.25537	2.97675	3.45429e-15	11.9171	0	0.774991
10.266	G192-L209 = 1993.0421m	2	192	209	1994.26	1994.28			11.3232	15	4.95166			5.52161	-0.996094	6.08569		5.95691		6.03235	6.02783	5.8866		5.86499	2.98064	4.66743e-07	13.2661	0	0.78159
4.76531	T196-R205 = 1153.5516m	2	196	205	1154.22	1154.22			5.75089	8	2.67163	2.80786	3.44043	3.24878	3.85071	3.68481		3.68689		3.729	3.64258	3.85034	3.86438	3.62097	0.120837	2.97394e-14	7.78804	0	0.69596
4.42012	V199-R205 = 881.4396m	2	199	205	881.911	881.903			3.4956	5	0.733215	0.661926	1.42212	1.31085	1.7326	1.70013		1.70032		1.72345	1.67487	1.83044	1.82806	1.64386	0.258903	2.02599e-14	7.44423	0	0.630045
7.78943	V199-V208 = 1178.6448m	2	199	208	1179.21	1179.23			5.93776	8	0.64978	0.604858	1.24768	1.12109	1.62744	1.60071		1.58447		1.62146	1.78052	1.6676	1.72485	1.54529	0.0834813	2.67475e-11	10.8	0	0.633612
6.76767	V206-L209 = 428.2999m	1	206	209	428.537	428.527			2.43834	3	0.0126038	0.0107727	0.012085	-0.0137329	0.015686	0.0126648		0.00463867		-0.0460815	0.00723267	0.0162048	0.0132446	0.00234985	0.0224323	2.01975e-14	9.78236	0	0.700252
10.5479	V206-F211 = 662.4003m	1	206	211	662.757	662.757			3.94146	5	0.0438843	-0.0372925		0.0307617		0.0608521	-0.356567	0.112732	-0.356567	0.21759	0.487305	0.45929	0.648254	0.703918	0.254017	8.49368e-07	13.5474	0	0.790208
9.7304	V207-F211 = 563.3319m	1	207	211	563.654	563.654			3.09804	4	0.0167847	0.00616455	-0.157288	0.0255737	-0.32196	0.0392456	-0.32196	0.0828247		0.255737	0.507507	0.57428	0.736816	0.760193	0.199151	1.10541e-14	12.7336	0	0.761937
9.18643	S210-L213 = 494.2377m	1	210	213	494.511	494.483			1.69622	3	0.876068	0.887543	1.0181	0.975555		1.22424		1.43771	-0.224854	1.5144	1.4921	1.55304	1.52319	1.50775	0.569049	2.50605e-11	12.191	0	0.834428
8.00422	S210-L229 = 2112.1038m	3	210	229	2113.44	2113.42			12.5762	17	10.0432	9.46899	9.59668	9.88696	9.58936	9.83203		2.6543	-0.253906	10.1941	10.4409		9.79663	10.0322	4.24931	0.00318041	11.0382	0	0.560955
8.04389	S210-L229 = 2112.1038m	4	210	229	2113.51	2113.43			12.5762	17	10.0295	9.45288	0.444336	9.4187	9.67896	9.948		9.27124		9.62402	10.2773	9.82056	9.81909	9.57495	3.18149	0.0032795	11.0377	0	0.663251
6.81233	S210-K233 = 2581.4050m	4	210	233	2582.95	2583			16.0595	21	12.5168	11.1672	11.4673	12.135	11.5969	12.5161		12.8623		12.5217	12.7527	11.6816	11.4939	11.2344	0.761409	7.17058e-14	9.82671	0	0.572321
7.67808	F211-L229 = 2025.0717m	3	211	229	2026.36	2026.35			11.7504	16	9.83972	9.28381	9.46619	9.65979	9.38037	9.68811		9.61072		9.64917	9.85205	9.51489	9.40344	9.67822	0.223757	0.0127604	10.6787	0	0.728791
7.68087	F211-L229 = 2025.0717m	4	211	229	2026.38	2026.34			11.7503	16	9.83508	9.31299	9.43323	9.58826	9.37292	9.64429		9.69653		9.58557	9.73865	9.43066	9.37915	9.64807	0.20833	0.0127648	10.6792	0	0.80383
6.38601	F211-K233 = 2494.3730m	5	211	233	2495.82	2495.89			15.2362	20	12.3311	10.8943	11.0464	12.0471	11.0366	12.1814		12.3228		11.2012	12.3677	11.2451	11.1301	10.3479	0.869149	0.0137519	9.38351	0	0.757684
6.38054	F211-K233 = 2494.3730m	4	211	233	2495.81	2495.83			15.2362	20	12.5056		-0.057373	12.2756	11.4326	12.6211		12.4119		11.9587	12.6692	12.3694	11.5918	12.0225	4.42494	0.0137323	9.38388	0	0
5.76866	E212-P217 = 678.3701m	2	212	217	678.723	678.721			2.62275	4	1.6925	1.7594	1.80896	1.73145	1.82501	1.69989		1.6731		1.71637	1.69104	1.83569	1.84344	1.67194	0.0816109	1.33576e-11	8.78712	0	0.762545
5.80232	E212-K224 = 1334.7017m	3	212	224	1335.45	1335.53			7.44093	10	6.09705	5.90723		5.43506	6.24744	5.76184		5.3291		4.26807	5.43188		6.09827	3.41675	1.20844	1.32681e-14	8.82072	0	0.551257
5.9558	E212-L229 = 1878.0033m	4	212	229	1879.22	1879.18			11.4618	15	9.07947	8.70508	8.78674	8.5116	8.77417	8.4823		8.20398		8.54395	8.99561	8.92957	8.80188	8.43738	0.319364	0.0225919	8.92839	0	0.81019
5.92334	E212-L229 = 1878.0033m	3	212	229	1879.19	1879.18			11.4619	15	9.04102	8.72534	8.84424	8.5293	8.7594	8.78064		8.09863		8.5498	8.97424	8.87024	8.85999	8.43665	0.329466	0.0224954	8.92793	0	0.845532
4.69184	E212-K233 = 2347.3046m	5	212	233	2348.72	2348.76			15.0206	19	11.5637			11.3916	10.9297	11.5198	3.38306	11.709	2.68896	10.1694	11.8118	11.1182	10.9817	9.52173	3.98839	0.00326654	7.75376	0	0.735729
4.75952	E212-K233 = 2347.3046m	4	212	233	2348.74	2348.74			15.0205	19	11.6392			11.4729	10.8928	11.5903	3.08032	11.698	2.82129	10.1628	11.7439	14.1008	11.1182	9.45874	4.29752	0.00343016	7.75421	0	0.802877
4.43473	L213-P217 = 549.3275m	1	213	217	549.551	549.571			2.20176	3	1.15698	1.14685	1.1745	1.15179	1.16589	1.1958		1.16486		1.15399	1.13654	1.20105	1.17731	1.12677	0.0270165	1.69702e-14	7.45885	0	0.755687
5.75613	L213-C221 = 923.4899m	2	213	221	923.94	924.013			5.41933	7	1.05859	3.57251		0.520386	3.78772	0.553162		0.518494		1.00818	3.96436			1.06177	2.12503	1.70172e-11	8.77484	0	0.464849
4.90218	L213-K224 = 1205.6591m	3	213	224	1206.3	1206.39			7.04924	9	5.35498			4.8269	5.32678	5.48401		4.75513		4.49976	5.06018	5.47632	5.21655	4.0094	0.642792	7.99664e-15	7.92488	0	0.592032
5.21814	L213-L229 = 1748.9607m	4	213	229	1750.05	1750.03			11.0845	14	8.46155	7.80688	8.19299	7.94214	8.11108	7.91541		7.573		7.91235		6.8363	8.14062	7.7312	0.543813	6.59774e-12	8.23931	0	0.651535
4.01519	L213-K233 = 2218.2620m	6	213	233	2219.57	2219.64			14.6465	18	11.5093		10.4978	11.4319	10.4231	11.5669		11.5396	10.7556	11.4512	11.5789	10.5916	10.5322	11.4436	0.618597	0.0304662	6.99514	0	0.630519
4.05667	L213-K233 = 2218.2620m	5	213	233	2219.62	2219.64			14.6466	18	10.9075	10.1101	10.3459	10.7957	10.2639	10.6243		11.0583		10.1902	11.0295	9.90137	10.313	9.70483	1.27955	0.0304593	6.99487	0	0.798992
3.97172	L213-K233 = 2218.2620m	4	213	233	2219.61	2219.65			14.6467	18	10.8787			10.7515	10.3162	10.7686		10.7803		10.6265	10.978	10.4778	10.5247	9.75488	0.472961	0.0302532	6.99446	0	0.718941
4.52243	L214-L229 = 1635.8767m	3	214	229	1636.75	1636.74			9.70282	13	-0.406616	-0.419678	-0.302246	-0.264404	-0.123535	-0.0241699		0.0562744		1.15833	0.158569	0.280884	0.580811		0.473381	4.49329e-12	7.54661	0	0.710608
3.49283	L214-K233 = 2105.1779m	4	214	233	2106.44	2106.48			13.2147	17	10.3865		10.2141	10.354	9.97827	10.269		10.4375		10.2129	10.343	10.1975	10.1658	10.2705	0.163205	0.00824585	6.54121	0	0.533763
3.54578	L214-K233 = 2105.1779m	5	214	233	2106.45	2106.5			13.2146	17	10.4031	9.66528	9.77612	10.4026	9.69653	10.4143		10.5107		10.3174		9.8313	9.8667	10.3669	0.434965	0.00836967	6.54163	0	0.632852
3.37413	A218-L229 = 1217.6438m	3	218	229	1218.32	1218.34			7.79279	10	5.90747	5.901	5.8833	5.76147		5.85974	2.25781	5.92883	1.42029	5.67175	0.460815	5.83911	5.60071	6.23315	2.44867	5.6648e-15	6.40271	0	0.641303
2.6618	A218-K233 = 1686.9451m	5	218	233	1687.93	1687.93			11.3039	14	8.78345	8.30042	8.46436	8.83716		8.80872		8.88293		8.78772	8.77563	8.52722	8.40344	8.80859	0.251426	0.0216182	5.65228	0	0.619507
2.64299	A218-K233 = 1686.9451m	4	218	233	1687.96	1687.96			11.3039	14	8.79211	8.62952	8.3905	8.82056		8.77527		8.92786	4.78406	8.72729	8.92505	8.78589	8.40381	8.83533	1.439	0.0215554	5.65252	0	0
deltaTeffBefore											0	0	0	0	0	0	0	0	0	0	0	0	0	0
deltaTeffAfter											0	0	0	0	0	0	0	0	0	0	0	0	0	0
Control lambda =1e-06
Labeling Temperature =25
Labeling pD(read) =7
Quench Temperature =1
Quench pH =2.7
LC Temperature =1
LC pH =2.4
Deuterium Concentration =0.9
Back Exchange chi-sq Relative Increase =0.02
Back Exchange chi-sq Absolute Increase =0
Smooth Target chi-sq Relative Increase =0.02
Smooth Target chi-sq Absolute Increase =0
Differential Target chi-sq Relative Increase =0.02
Differential Target chi-sq Absolute Increase =0
